# An artificial host system enables the obligate parasitic plant *Cuscuta campestris* to grow and complete its life cycle *in vitro*

**DOI:** 10.1101/2021.06.21.449293

**Authors:** Vivian Bernal-Galeano, James H. Westwood

## Abstract

*Cuscuta campestris* is an obligate parasitic plant that requires a host to complete its lifecycle. Parasite-host connections occur via an haustorium, a unique organ that acts as a bridge for the uptake of water, nutrients and macromolecules. Research on *Cuscuta* is often complicated by host influences, but comparable systems for growing the parasite in the absence of a host do not exist. We developed an axenic method to grow *C. campestris* on an Artificial Host System (AHS). We evaluated the effects of nutrients and phytohormones on parasite haustoria development and growth. Haustorium morphology and gene expression were characterized. The AHS consists of an inert, fibrous stick that mimics a host stem, wicking water and nutrients to the parasite. It enables *C. campestris* to exhibit a parasitic habit and develop through all stages of its lifecycle, including production of new shoots and viable seeds. Phytohormones NAA and BA affect haustoria morphology, and increase parasite fresh weight and biomass. Gene expression in AHS haustoria reflect process similar to those in haustoria on actual host plants. The AHS is a methodological improvement for studying *Cuscuta* biology by avoiding specific host effects on parasite and giving researchers full control of the parasite environment.
