## Supplementary Table 1 for "An artificial host system enables the obligate parasitic plant *Cuscuta campestris* to grow and complete its life cycle *in vitro*"

### Sheet: GSEA - Downregulated DEGs
(Gene Set Enrichment Analysis) GSEA results
GO Terms Downregulated in haustorial regions compared to shoots
	GO.ID	Term	weight01_KS
1	GO:0006355	regulation of transcription, DNA-templat...	1.5e-09
2	GO:0006412	translation	1.9e-06
3	GO:0042335	cuticle development	2.2e-06
4	GO:0007018	microtubule-based movement	2.5e-06
5	GO:0009664	plant-type cell wall organization	4.6e-06
6	GO:0010143	cutin biosynthetic process	5e-06
7	GO:0009630	gravitropism	9.3e-06
8	GO:0010315	auxin efflux	3.3e-05
9	GO:0006268	DNA unwinding involved in DNA replicatio...	3.5e-05
10	GO:0051603	proteolysis involved in cellular protein...	3.8e-05
11	GO:0030244	cellulose biosynthetic process	4.8e-05
12	GO:0010025	wax biosynthetic process	4.9e-05
13	GO:1905421	regulation of plant organ morphogenesis	5.3e-05
14	GO:0055085	transmembrane transport	5.4e-05
15	GO:0009739	response to gibberellin	6.3e-05
16	GO:0009833	plant-type primary cell wall biogenesis	8.8e-05
17	GO:0010345	suberin biosynthetic process	0.00012
18	GO:0009735	response to cytokinin	0.00012
19	GO:0080022	primary root development	0.00013
20	GO:0010103	stomatal complex morphogenesis	0.00024
21	GO:0030154	cell differentiation	0.00025
22	GO:0034220	ion transmembrane transport	0.00027
23	GO:0009733	response to auxin	0.00035
24	GO:0009734	auxin-activated signaling pathway	0.00039
25	GO:0010229	inflorescence development	0.0005
26	GO:0009926	auxin polar transport	0.00057
27	GO:0032875	regulation of DNA endoreduplication	0.00058
28	GO:0009226	nucleotide-sugar biosynthetic process	0.00082
29	GO:0006631	fatty acid metabolic process	0.00083
30	GO:0034219	carbohydrate transmembrane transport	0.00084
31	GO:0007154	cell communication	0.00087
32	GO:0009965	leaf morphogenesis	0.00089
33	GO:0010375	stomatal complex patterning	0.0009
34	GO:0043622	cortical microtubule organization	0.00091
35	GO:0010187	negative regulation of seed germination	0.001

### Sheet: GSEA - Upregulated DEGs
Gene Set Enrichment Analysis (GSEA) results
GO Terms Upregulated in haustorial regions compared to shoots
	GO.ID	Term	weight01_KS
1	GO:0055114	oxidation-reduction process	8.1e-15
2	GO:0080167	response to karrikin	5.3e-11
3	GO:0015698	inorganic anion transport	1.3e-07
4	GO:0009809	lignin biosynthetic process	2.4e-07
5	GO:0006979	response to oxidative stress	3.9e-07
6	GO:0015804	neutral amino acid transport	7.8e-07
7	GO:0042493	response to drug	1.2e-06
8	GO:0019439	aromatic compound catabolic process	1.4e-06
9	GO:0009651	response to salt stress	1.6e-06
10	GO:0009409	response to cold	1.8e-06
11	GO:0042446	hormone biosynthetic process	2.7e-06
12	GO:0051704	multi-organism process	4e-06
13	GO:0009407	toxin catabolic process	4.9e-06
14	GO:0009699	phenylpropanoid biosynthetic process	5.8e-06
15	GO:0044550	secondary metabolite biosynthetic proces...	8.7e-06
16	GO:1901361	organic cyclic compound catabolic proces...	8.7e-06
17	GO:0009753	response to jasmonic acid	9.8e-06
18	GO:0042343	indole glucosinolate metabolic process	1.1e-05
19	GO:0009850	auxin metabolic process	1.2e-05
20	GO:0046686	response to cadmium ion	1.8e-05
21	GO:0050832	defense response to fungus	2.4e-05
22	GO:0009737	response to abscisic acid	2.9e-05
23	GO:1901430	positive regulation of syringal lignin b...	4.4e-05
24	GO:1902475	L-alpha-amino acid transmembrane transpo...	6.5e-05
25	GO:0071229	cellular response to acid chemical	6.6e-05
26	GO:0007623	circadian rhythm	0.0001
27	GO:0062197	cellular response to chemical stress	0.0001
28	GO:0052544	defense response by callose deposition i...	0.00011
29	GO:0009414	response to water deprivation	0.00014
30	GO:0006749	glutathione metabolic process	0.00015
31	GO:0071281	cellular response to iron ion	0.00015
32	GO:0035690	cellular response to drug	0.00016
33	GO:1901264	carbohydrate derivative transport	0.00017
34	GO:0009636	response to toxic substance	0.00018
35	GO:0034614	cellular response to reactive oxygen spe...	0.00021
36	GO:0042447	hormone catabolic process	0.00025
37	GO:0006355	regulation of transcription, DNA-templat...	0.00027
38	GO:0098655	cation transmembrane transport	0.00031
39	GO:0071236	cellular response to antibiotic	0.00034
40	GO:0034220	ion transmembrane transport	0.00035
41	GO:0009062	fatty acid catabolic process	0.00036
42	GO:0010154	fruit development	0.00037
43	GO:0000041	transition metal ion transport	0.00038
44	GO:0098656	anion transmembrane transport	0.00039
45	GO:0046677	response to antibiotic	0.00044
46	GO:0009635	response to herbicide	0.00044
47	GO:0034754	cellular hormone metabolic process	0.00054
48	GO:0001101	response to acid chemical	0.00057
49	GO:0010200	response to chitin	0.00067
50	GO:0009739	response to gibberellin	0.00069
51	GO:0042542	response to hydrogen peroxide	0.0008
52	GO:0010089	xylem development	0.0008
53	GO:0006511	ubiquitin-dependent protein catabolic pr...	0.00086
54	GO:0009073	aromatic amino acid family biosynthetic ...	0.0009
55	GO:0071805	potassium ion transmembrane transport	0.00095
