## Supplementary Table 2 for "An artificial host system enables the obligate parasitic plant *Cuscuta campestris* to grow and complete its life cycle *in vitro*"

### Sheet: 62 DEGs in functional haustoria
62 Differentially expressed genes (DEGs) in funtional haustoria datasets
Gene ID	Annotation according to Vogel, et al 2018
Cc011507	hypothetical protein
Cc026247	Nutrient uptake.nitrogen assimilation.nitrate assimilation.nitrate reductase
Cc027434	hypothetical protein
Cc019072	Chromatin assembly and remodeling.histone modifications.histone lysine methylation/demethylation.PRC2 histone methylation complex.VRN/FIS/EMF core complexes.FIE component
Cc032486	hypothetical protein
Cc027141	Phytohormones.strigolactone.synthesis.MAX1 monooxygenase
Cc029155	hypothetical protein
Cc017491	RNA biosynthesis.transcription factor families.bHLH transcription factor
Cc017713	hypothetical protein
Cc025227	hypothetical protein
Cc045085	Polyamine metabolism.spermidine/spermine.synthesis.S-adenosyl methionine decarboxylase
Cc006170	Protein modification.hydroxylation.prolyl hydroxylase
Cc005014	hypothetical protein
Cc017627	hypothetical protein
Cc023554	hypothetical protein
Cc002886	hypothetical protein
Cc007871	Solute transport.carrier-mediated transport.APC superfamily.AAAP family.AAAP-type transporter
Cc018583	hypothetical protein
Cc047498	hypothetical protein
Cc009763	Protein modification.phosphorylation.TKL kinase superfamily.LRR-V kinase
Cc047633	hypothetical protein
Cc036033	Phytohormones.strigolactone.synthesis.DWARF27 biosynthesis protein
Cc004856	Solute transport.carrier-mediated transport.IT superfamily.phosphate transporter (PHO-type)
Cc031064	Solute transport.carrier-mediated transport.MOP superfamily.MATE family.metabolite transporter (DTX-type)
Cc004305	RNA biosynthesis.transcription factor families.DBP transcription factor
Cc009634	RNA biosynthesis.transcription factor families.B3 superfamily.REM transcription factor
Cc007122	hypothetical protein
Cc019353	Secondary metabolism.phenolics.p-coumaroyl-CoA synthesis.phenylalanine ammonia lyase
Cc002268	RNA biosynthesis.transcription factor families.NAC transcription factor
Cc012179	hypothetical protein
Cc032013	hypothetical protein
Cc021178	Solute transport.channel-mediated transport.channels.OSCA calcium-permeable channel
Cc039229	hypothetical protein
Cc027611	hypothetical protein
Cc044688	Redox homeostasis.enzymatic reactive oxygen species scavengers.superoxide dismutase activities.copper/zinc superoxide dismutase
Cc033156	Amino acid metabolism.biosynthesis.shikimate family.shikimate pathway.3-deoxy-D-arabino-heptulosonate 7-phosphate (DAHP) synthase
Cc047628	hypothetical protein
Cc021927	hypothetical protein
Cc037370	hypothetical protein
Cc026439	hypothetical protein
Cc003540	hypothetical protein
Cc005437	hypothetical protein
Cc043978	RNA biosynthesis.transcription factor families.HB (Homeobox) superfamily.HD-ZIP I/II transcription factor
Cc020523	Phytohormones.cytokinin.synthesis.cytokinin phosphoribohydrolase
Cc013975	hypothetical protein
Cc005472	Solute transport.carrier-mediated transport.MFS superfamily.NRT1/PTR anion transporter
Cc005020	Environmental stimuli response.temperature.Hsp (heat-shock-responsive protein) families.Hsp70 family.DnaK protein
Cc000225	hypothetical protein
Cc031699	RNA biosynthesis.transcription factor families.MADS box transcription factor
Cc017659	Protein degradation.peptidase families.serine-type peptidase activities.subtilisin-type protease families.SBT5 protease
Cc017739	hypothetical protein
Cc007278	RNA processing.ribonuclease activities.RNase P ribonuclease activities.RNA-dependent RNase P complex.RPP14/POP5 component
Cc018614	hypothetical protein
Cc012157	hypothetical protein
Cc034787	Cytoskeleton.actin and tubulin folding.CCT chaperonin folding complex.CCT2 beta subunit
Cc017156	hypothetical protein
Cc030614	hypothetical protein
Cc030285	hypothetical protein
Cc047408	hypothetical protein
Cc034973	Solute transport.channel-mediated transport.channels.QUAC/ALMT anion channel
Cc004113	hypothetical protein
Cc047144	hypothetical protein

### Sheet: 220 DEGs in all haustoria
220 Differentially expressed genes (DEGs) in all haustoria datasets
Gene ID	Annotation according to Vogel, et al 2018
Cc009934	Solute transport.primary active transport.ABC superfamily.ABC2 family.subfamily ABCG transporter
Cc018521	Membrane vesicle trafficking.regulation of membrane tethering and fusion.RAB-GTPase activities.F-class RAB GTPase
Cc018673	Cell wall.lignin.monolignol synthesis.hydroxycinnamoyl-CoA:quinate/shikimate O-hydroxycinnamoyltransferase (HCT)
Cc004308	Phytohormones.gibberellin.synthesis.gibberellin 3-oxidase
Cc006923	hypothetical protein
Cc024384	RNA biosynthesis.transcription factor families.AS2/LOB transcription factor
Cc000492	hypothetical protein
Cc019959	RNA biosynthesis.transcription factor families.WRKY transcription factor
Cc031652	Photosynthesis.CAM/C4 photosynthesis.phosphoenolpyruvate (PEP) carboxylase activity.regulation.PEP carboxylase kinase
Cc003443	hypothetical protein
Cc026980	hypothetical protein
Cc008785	hypothetical protein
Cc025210	hypothetical protein
Cc046498	RNA biosynthesis.transcription factor families.OFP transcription factor
Cc046186	hypothetical protein
Cc002392	Cell wall.cell wall proteins.expansins.alpha-type expansin
Cc001676	Phytohormones.auxin.conjugation and degradation.indole-3-acetic acid-amido synthetase
Cc006374	hypothetical protein
Cc031513	Phytohormones.gibberellin.synthesis.ent-kaurene oxidase
Cc012682	Solute transport.primary active transport.ABC superfamily.ABC1 family.subfamily ABCB transporter
Cc015170	RNA biosynthesis.transcription factor families.WRKY transcription factor
Cc007810	hypothetical protein
Cc017119	hypothetical protein
Cc002425	Protein degradation.peptide tagging.Ubiquitin (UBQ)-anchor addition (ubiquitylation).UBQ-ligase E3 activities.RING-domain E3 ligase activities.RING-H2-type E3 ligase
Cc015809	RNA biosynthesis.RNA polymerase III-dependent transcription.TFIIIf transcription factor complex.small subunit
Cc021738	hypothetical protein
Cc006049	hypothetical protein
Cc046181	hypothetical protein
Cc023546	hypothetical protein
Cc046589	hypothetical protein
Cc020997	Secondary metabolism.terpenoids.terpenoid synthesis.mono-/sesquiterpene-/diterpene synthase
Cc013390	hypothetical protein
Cc045095	Secondary metabolism.phenolics.flavonoid synthesis and modification.flavonoid glycosylation.flavonol-3-O-glycoside-rhamnosyltransferase
Cc014521	hypothetical protein
Cc014332	hypothetical protein
Cc023826	hypothetical protein
Cc033782	hypothetical protein
Cc022075	hypothetical protein
Cc008764	RNA biosynthesis.transcription factor families.MYB superfamily.G2-like GARP transcription factor
Cc000405	Cell wall.cellulose.synthesis.cellulose microfibrils and hemicellulose interaction.COB-type protein
Cc021850	Solute transport.carrier-mediated transport.MFS superfamily.PHT1 phosphate transporter
Cc009779	hypothetical protein
Cc014313	hypothetical protein
Cc001394	hypothetical protein
Cc021564	RNA biosynthesis.transcription factor families.bHLH transcription factor
Cc028535	Solute transport.carrier-mediated transport.APC superfamily.AAAP family.GABA transporter (GAT-type)
Cc017835	hypothetical protein
Cc005572	hypothetical protein
Cc001428	Protein degradation.peptide tagging.Ubiquitin (UBQ)-anchor addition (ubiquitylation).UBQ-ligase E3 activities.RING-domain E3 ligase activities.RING-HCa-type E3 ligase
Cc046185	hypothetical protein
Cc047148	Phytohormones.auxin.transport.PILS-type auxin efflux transporter
Cc027530	hypothetical protein
Cc021184	RNA biosynthesis.transcription factor families.WRKY transcription factor
Cc001165	Environmental stimuli response.temperature.Hsp (heat-shock-responsive protein) families.Hsp70 family.DnaK protein
Cc041495	Protein modification.phosphorylation.TKL kinase superfamily.DUF26 kinase
Cc025869	RNA biosynthesis.transcription factor families.bZIP superfamily.bZIP transcription factor
Cc012194	Photosynthesis.CAM/C4 photosynthesis.phosphoenolpyruvate (PEP) carboxylase activity.regulation.PEP carboxylase kinase
Cc046172	Carbohydrate metabolism.trehalose metabolism.trehalose-6-phosphate phosphatase
Cc013624	hypothetical protein
Cc023733	RNA biosynthesis.transcription factor families.C2C2 superfamily.DOF transcription factor
Cc006024	RNA biosynthesis.transcription factor families.HSF (heat shock) transcription factor
Cc042068	hypothetical protein
Cc016007	Solute transport.carrier-mediated transport.MFS superfamily.NRT1/PTR anion transporter
Cc004966	hypothetical protein
Cc032608	Protein degradation.peptide tagging.Ubiquitin (UBQ)-anchor addition (ubiquitylation).UBQ-ligase E3 activities.RING-domain E3 ligase activities.RING-HCa-type E3 ligase
Cc002917	hypothetical protein
Cc031337	hypothetical protein
Cc015995	RNA biosynthesis.transcription factor families.MYB superfamily.MYB transcription factor
Cc033885	Protein degradation.peptide tagging.Ubiquitin (UBQ)-anchor addition (ubiquitylation).UBQ-ligase E3 activities.RING-domain E3 ligase activities.RING-H2-type E3 ligase
Cc006378	Protein modification.phosphorylation.TKL kinase superfamily.G-Lectin kinase families.SD-1 kinase
Cc031953	hypothetical protein
Cc034939	hypothetical protein
Cc016807	RNA processing.mRNA decay.mRNA deadenylation.CCR4-NOT complex.CAF1 deadenylase component
Cc021186	Solute transport.channel-mediated transport.channels.SLAC anion channel
Cc025183	hypothetical protein
Cc029755	hypothetical protein
Cc014359	Protein modification.phosphorylation.TKL kinase superfamily.WAK/WAKL kinase
Cc046301	Carbohydrate metabolism.trehalose metabolism.trehalase
Cc021807	hypothetical protein
Cc021392	hypothetical protein
Cc019087	hypothetical protein
Cc009646	Protein degradation.peptidase families.serine-type peptidase activities.serine carboxypeptidase
Cc032310	Protein degradation.peptidase families.serine-type peptidase activities.serine carboxypeptidase
Cc021462	Solute transport.primary active transport.P-type ATPase superfamily.P3 family.AHA P3A-type proton-translocating ATPase
Cc036899	Carbohydrate metabolism.raffinose family oligosaccharide biosynthesis.galactinol synthase
Cc006661	hypothetical protein
Cc041789	Solute transport.carrier-mediated transport.DMT superfamily.PUP organic cation transporter
Cc032033	Solute transport.channel-mediated transport.channels.VIC superfamily.voltage-gated potassium cation channel (AKT/SKOR/GORK-type)
Cc030833	hypothetical protein
Cc037266	RNA biosynthesis.transcription factor families.PLATZ transcription factor
Cc029220	Solute transport.channel-mediated transport.channels.OSCA calcium-permeable channel
Cc025355	Environmental stimuli response.pathogen-associated molecular pattern (PAMP).PTI (pattern-triggered immunity) network.bacterial elicitor response.non-canonical heterotrimeric G-protein complex.XLG atypical G-alpha component
Cc006867	hypothetical protein
Cc014343	Cell wall.cell wall proteins.expansins.alpha-type expansin
Cc001702	Nutrient uptake.nitrogen assimilation.nitrate assimilation.nitrite reductase
Cc010790	hypothetical protein
Cc012599	hypothetical protein
Cc023054	hypothetical protein
Cc000592	hypothetical protein
Cc023492	hypothetical protein
Cc010836	hypothetical protein
Cc011169	Protein modification.O-linked glycosylation.hydroxyproline O-linked glycosylation.HPAT hydroxyproline-O-arabinosyltransferase
Cc009894	RNA biosynthesis.transcription factor families.WRKY transcription factor
Cc041892	hypothetical protein
Cc034808	hypothetical protein
Cc011457	Secondary metabolism.terpenoids.mevalonate pathway.3-hydroxy-3-methylglutaryl-CoA reductase
Cc034895	RNA biosynthesis.transcription factor families.C2H2 zinc finger transcription factor
Cc030682	Solute transport.primary active transport.ABC superfamily.ABC1 family.subfamily ABCC transporter
Cc008169	hypothetical protein
Cc021338	Protein modification.phosphorylation.TKL kinase superfamily.RLCK-VII kinase families.RLCK-VIIa kinase
Cc038393	Protein modification.phosphorylation.AGC kinase superfamily.AGC-VII/NDR kinase
Cc011499	Redox homeostasis.glutathione S-transferase activities.class tau
Cc032750	Phytohormones.gibberellin.perception and signal transduction.GID1-type receptor
Cc033164	Solute transport.carrier-mediated transport.DMT superfamily.PUP organic cation transporter
Cc023941	Solute transport.primary active transport.ABC superfamily.ABC2 family.subfamily ABCG transporter
Cc008877	hypothetical protein
Cc030825	hypothetical protein
Cc021719	hypothetical protein
Cc034615	hypothetical protein
Cc006848	Solute transport.carrier-mediated transport.MFS superfamily.PHT4 phosphate transporter
Cc030002	Redox homeostasis.glutathione S-transferase activities.class phi
Cc022032	hypothetical protein
Cc046982	Protein modification.phosphorylation.TKL kinase superfamily.RLCK-VII kinase families.RLCK-VIIa kinase
Cc044103	Cell wall.hemicellulose.heteromannan.modification and degradation.endo-beta-1,4-mannanase
Cc003195	hypothetical protein
Cc008856	hypothetical protein
Cc001410	Carbohydrate metabolism.sorbitol metabolism.sorbitol dehydrogenase
Cc012485	Solute transport.carrier-mediated transport.MFS superfamily.NRT1/PTR anion transporter
Cc023287	hypothetical protein
Cc011501	Redox homeostasis.glutathione S-transferase activities.class tau
Cc018208	Solute transport.carrier-mediated transport.CDF superfamily.CaCA family.magnesium cation:proton antiporter (MHX-type)
Cc017781	RNA biosynthesis.transcription factor families.Trihelix transcription factor
Cc026586	Phytohormones.abscisic acid.transport.NRT-type abscisic acid transporter
Cc037644	RNA biosynthesis.transcription factor families.C3H zinc finger transcription factor
Cc020737	hypothetical protein
Cc007916	hypothetical protein
Cc001798	hypothetical protein
Cc014713	hypothetical protein
Cc045793	hypothetical protein
Cc020357	hypothetical protein
Cc029734	hypothetical protein
Cc044726	Protein degradation.peptide tagging.Ubiquitin (UBQ)-anchor addition (ubiquitylation).UBQ-ligase E3 activities.RING-domain E3 ligase activities.RING-H2-type E3 ligase
Cc034504	hypothetical protein
Cc029702	hypothetical protein
Cc001515	hypothetical protein
Cc037850	hypothetical protein
Cc036773	RNA biosynthesis.transcription factor families.Trihelix transcription factor
Cc012240	Cell wall.hemicellulose.xyloglucan.modification and degradation.xyloglucan endotransglucosylase/hydrolase
Cc007841	Solute transport.carrier-mediated transport.CDF superfamily.CaCA family.cation antiporter (CAX-type)
Cc020988	hypothetical protein
Cc044218	hypothetical protein
Cc019313	hypothetical protein
Cc022848	Solute transport.carrier-mediated transport.APC superfamily.AAAP family.amino acid transporter (AAP-type)
Cc030011	Redox homeostasis.hydrogen peroxide removal.glutaredoxin
Cc002506	Phytohormones.auxin.conjugation and degradation.indole-3-acetic acid carboxyl methyltransferase
Cc021431	Solute transport.carrier-mediated transport.DMT superfamily.UmamiT-type solute transporter
Cc018519	hypothetical protein
Cc001912	RNA biosynthesis.transcription factor families.WRKY transcription factor
Cc019134	hypothetical protein
Cc006392	hypothetical protein
Cc009585	hypothetical protein
Cc027379	hypothetical protein
Cc014618	RNA biosynthesis.transcription factor families.WRKY transcription factor
Cc047087	Secondary metabolism.terpenoids.mevalonate pathway.3-hydroxy-3-methylglutaryl-CoA reductase
Cc044805	hypothetical protein
Cc044853	hypothetical protein
Cc040876	hypothetical protein
Cc010305	Environmental stimuli response.temperature.Hsp (heat-shock-responsive protein) families.Hsp70 family.DnaK protein
Cc000120	Cell wall.hemicellulose.heteromannan.synthesis.galactoglucomannan galactosyltransferase (MUCI10)
Cc029995	Solute transport.primary active transport.ABC superfamily.ABC1 family.subfamily ABCC transporter
Cc045128	hypothetical protein
Cc025211	hypothetical protein
Cc044191	Cellular respiration.oxidative phosphorylation.alternative NAD(P)H dehydrogenase activities.alternative oxidase
Cc045381	hypothetical protein
Cc019474	hypothetical protein
Cc015200	hypothetical protein
Cc029299	Phytohormones.strigolactone.synthesis.CCD8 carotenoid cleavage dioxygenase
Cc004177	hypothetical protein
Cc033724	hypothetical protein
Cc012653	Phytohormones.gibberellin.conjugation and degradation.gibberellin 2-oxidase
Cc015187	RNA biosynthesis.transcription factor families.MYB superfamily.G2-like GARP transcription factor
Cc006316	hypothetical protein
Cc020986	hypothetical protein
Cc047279	hypothetical protein
Cc004058	hypothetical protein
Cc011330	Protein modification.phosphorylation.TKL kinase superfamily.LRR-XV kinase
Cc031487	hypothetical protein
Cc019824	Protein modification.phosphorylation.AGC kinase superfamily.AGC-VII/NDR kinase
Cc000126	Amino acid metabolism.biosynthesis.glutamate family.glutamate-derived amino acids.ornithine.N-acetylglutamate synthase
Cc041374	hypothetical protein
Cc017704	Cell wall.pectin.rhamnogalacturonan I.modification and degradation.beta-galactosidase
Cc014726	hypothetical protein
Cc029651	Solute transport.carrier-mediated transport.MFS superfamily.NRT1/PTR anion transporter
Cc043224	hypothetical protein
Cc016683	Protein degradation.peptidase families.aspartic-type peptidase activities.pepsin-type protease
Cc017699	Protein degradation.peptidase families.cysteine-type peptidase activities.papain-type protease
Cc009826	Cytoskeleton.microfilament network.actin polymerisation.cofilin-like actin depolymerizing factor
Cc008824	Solute transport.carrier-mediated transport.TOC superfamily.SWEET sugar efflux transporter
Cc007654	hypothetical protein
Cc003877	hypothetical protein
Cc003916	hypothetical protein
Cc025698	hypothetical protein
Cc025442	hypothetical protein
Cc030734	hypothetical protein
Cc013479	hypothetical protein
Cc011814	hypothetical protein
Cc046171	Cellular respiration.oxidative phosphorylation.cytochrome c oxidase complex.assembly.HCC/SCO1 component
Cc008031	hypothetical protein
Cc006175	hypothetical protein
Cc002541	RNA biosynthesis.transcription factor families.AP2/ERF superfamily.ERF-type transcription factor
Cc020917	hypothetical protein
Cc012811	Protein degradation.peptide tagging.Ubiquitin (UBQ)-anchor addition (ubiquitylation).UBQ-ligase E3 activities.RING-domain E3 ligase activities.RING-H2-type E3 ligase
Cc041478	hypothetical protein
Cc002111	hypothetical protein
Cc041869	hypothetical protein
Cc016575	Cell wall.pectin.rhamnogalacturonan I.modification and degradation.beta-galactosidase
Cc006921	hypothetical protein
Cc023446	Secondary metabolism.phenolics.flavonoid synthesis and modification.flavons and flavonols.flavone synthase activities.type-I flavone synthase
Cc016335	hypothetical protein
Cc009621	hypothetical protein
